# The dynamics of HD-ZIP III - ZPR protein interactions play essential roles in embryogenesis, meristem function and organ development

**DOI:** 10.1101/2021.11.24.469949

**Authors:** Anna Vitlin Gruber, Melissa Kosty, Yasaman Jami-Alahmadi, James A. Wohlschlegel, Jeff A. Long

## Abstract

Maintaining a stem cell population while developing lateral organs is a crucial aspect of plant development. Studies have shown that a family of micro proteins, the LITTLE ZIPPERS (ZPR), are involved in this process by repressing the activity of HD-ZIP III transcription factors. However, the unique role of each ZPR has not been thoroughly characterized. In this work, we use genetics, imaging, and biochemistry to create a detailed picture of ZPR family expression and their specific interactions with HD-ZIP IIIs. CRISPR/Cas9 was implemented to isolate single loss-of-function ZPR alleles as well as higher-order mutant combinations. A single mutation in *ZPR1, ZPR3*, and *ZPR4* affects the development of the cotyledons during embryogenesis. Additionally, double mutant analyses indicates both unique roles for each ZPR protein as well as redundancy. Using ZPR tagged lines we show that while ZPR3 and ZPR4 have a similar pattern of accumulation as the HD-ZIP IIIs, ZPR1 and ZPR2 accumulation is more limited. Immuno-precipitations (IP) with tagged ZPR proteins are mainly enriched with the anticipated HD-ZIP III partners. Although ZPRs interact with all HD-ZIP IIIs, an apparent preference of heterodimer formation with REVOLUTA is observed. Our work highlights that the dynamics of ZPR protein accumulation together with the strength of ZPR-HD-ZIP III interactions provide an added layer of complexity to the regulation of HD-ZIP IIIs during plant development.
