## Supplemental Tables 1-8 for "The dynamics of HD-ZIP III - ZPR protein interactions play essential roles in embryogenesis, meristem function and organ development"

### Sheet: Sup. table 1
	Protein	Fasta headers_x_x	Ler-0	ZPR1-2	ZPR1-4	Ler-0	ZRP2-1	ZRP2-2	Ler-0	ZPR3-1-7	ZPR3-4-4	Ler-0	ZPR4-1-3	ZPR4-2-4	Gene	Name	TAIR
1	AT2G34710.1	AT2G34710.1 | Symbols: PHB, ATHB14, ATHB-14, PHB-1D | Homeobox-leucine zipper family protein / lipid-binding START domain-containing protein | chr2:14639548-14643993 REVERSE LENGTH=852	0	28	39	0	26	40	0	49	51	0	31	35	AT2G34710.1	PHB, ATHB14, ATHB-14, PHB-1D | Homeobox-leucine zipper family protein / lipid-binding START domain-containing protein | chr2:14639548	Development	HD-ZIP III
6	AT1G30490.1	AT1G30490.1 | Symbols: PHV, ATHB9 | Homeobox-leucine zipper family protein / lipid-binding START domain-containing protein | chr1:10796328-10800744 REVERSE LENGTH=841	0	36	37	0	24	49	0	27	25	0	9	14	AT1G30490.1	PHV, ATHB9 | Homeobox-leucine zipper family protein / lipid-binding START domain-containing protein | chr1:10796328-10800744 REVERSE	Development	HD-ZIP III
7	AT1G52150.2	AT1G52150.2 | Symbols: ATHB-15, ATHB15, CNA, ICU4 | Homeobox-leucine zipper family protein / lipid-binding START domain-containing protein | chr1:19409913-19413961 REVERSE LENGTH=837	0	38	44	0	35	49	0	15	8	0	7	9	AT1G52150.2	ATHB-15, ATHB15, CNA, ICU4 | Homeobox-leucine zipper family protein / lipid-binding START domain-containing protein | chr1:19409913-1	Development	HD-ZIP III
16	AT5G60690.1	AT5G60690.1 | Symbols: REV, IFL, IFL1 | Homeobox-leucine zipper family protein / lipid-binding START domain-containing protein | chr5:24397734-24401933 FORWARD LENGTH=842	0	62	75	0	49	91	0	101	98	1	72	77	AT5G60690.1	REV, IFL, IFL1 | Homeobox-leucine zipper family protein / lipid-binding START domain-containing protein | chr5:24397734-24401933 FORW	Development	HD-ZIP III
11	AT4G32880.1	AT4G32880.1 | Symbols: ATHB-8, ATHB8, HB-8 | homeobox gene 8 | chr4:15863587-15867822 REVERSE LENGTH=833	0	3	4	0	1	3	0	7	2	0	3	4	AT4G32880.1	ATHB-8, ATHB8, HB-8 | homeobox gene 8 | chr4:15863587-15867822 REVERSE LENGTH=833	Development	HD-ZIP III	response to auxin
0	AT2G36307.1	AT2G36307.1 | Symbols: ZPR4 | protein binding | Chr2:15218040-15219415 reverse strand										0	40	14	AT2G36307.1	ZPR4 | protein binding | Chr2:15218040-15219415 reverse strand	Development	ZPR
127	AT3G52770.1	AT3G52770.1 | Symbols: ZPR3 | protein binding | chr3:19557891-19558094 REVERSE LENGTH=67							0	80	57				AT3G52770.1	ZPR3 | protein binding | chr3:19557891-19558094 REVERSE LENGTH=67	Development	ZPR
78	AT3G60890.2	AT3G60890.2 | Symbols: ZPR2 | protein binding | chr3:22497024-22497442 REVERSE LENGTH=106				0	20	27							AT3G60890.2	ZPR2 | protein binding | chr3:22497024-22497442 REVERSE LENGTH=106	Development	ZPR
114	AT2G45450.1	AT2G45450.1 | Symbols: ZPR1 | protein binding | chr2:18733548-18734058 REVERSE LENGTH=136	0	19	16										AT2G45450.1	ZPR1 | protein binding | chr2:18733548-18734058 REVERSE LENGTH=136	Development	ZPR
1783	AT4G26760.1	AT4G26760.1 | Symbols: MAP65-2 | microtubule-associated protein 65-2 | chr4:13478834-13481300 REVERSE LENGTH=578	3	5	8	3	12	8	0	6	9	7	8	9	AT4G26760.1	MAP65-2 | microtubule-associated protein 65-2 | chr4:13478834-13481300 REVERSE LENGTH=578	Development
935	AT5G51720.1	AT5G51720.1 | Symbols: | 2 iron, 2 sulfur cluster binding | chr5:21009645-21010227 FORWARD LENGTH=108	9	7	10	6	3	2	0	3	5	2	2	0	AT5G51720.1	| 2 iron, 2 sulfur cluster binding | chr5:21009645-21010227 FORWARD LENGTH=108	Development
375	AT5G42390.1	AT5G42390.1 | Symbols: | Insulinase (Peptidase family M16) family protein | chr5:16945308-16952647 FORWARD LENGTH=1265	2	8	6				0	7	5	1	8	5	AT5G42390.1	| Insulinase (Peptidase family M16) family protein | chr5:16945308-16952647 FORWARD LENGTH=1265 / SPP	Development
24	AT5G42190.1	AT5G42190.1 | Symbols: ASK2, SKP1B | E3 ubiquitin ligase SCF complex subunit SKP1/ASK1 family protein | chr5:16854495-16855516 REVERSE LENGTH=171	3	3	3	0	3	2				2	1	2	AT5G42190.1	ASK2, SKP1B | E3 ubiquitin ligase SCF complex subunit SKP1/ASK1 family protein | chr5:16854495-16855516 REVERSE LENGTH=171	Development	Protein modification	proteolysis
51	AT1G74960.2	AT1G74960.2 | Symbols: FAB1, KAS2 | fatty acid biosynthesis 1 | chr1:28152564-28155948 REVERSE LENGTH=541	2	6	3	0	4	4	8	9	5	4	6	3	AT1G74960.2	FAB1, KAS2 | fatty acid biosynthesis 1 | chr1:28152564-28155948 REVERSE LENGTH=541	Development	carboxylic
89	AT5G63420.1	AT5G63420.1 | Symbols: emb2746 | RNA-metabolising metallo-beta-lactamase family protein | chr5:25400515-25405807 FORWARD LENGTH=911	9	13	12	0	4	5							AT5G63420.1	emb2746 | RNA-metabolising metallo-beta-lactamase family protein | chr5:25400515-25405807 FORWARD LENGTH=911	Development	Transport
83	AT3G54170.1	AT3G54170.1 | Symbols: ATFIP37, FIP37 | FKBP12 interacting protein 37 | chr3:20056848-20059396 FORWARD LENGTH=330				0	6	4							AT3G54170.1	ATFIP37, FIP37 | FKBP12 interacting protein 37 | chr3:20056848-20059396 FORWARD LENGTH=330	Development	Regulation of gene expression
71	AT4G28520.1	AT4G28520.1 | Symbols: CRU3, CRC | cruciferin 3 | chr4:14087596-14089617 FORWARD LENGTH=524	0	1	0	0	3	18				14	0	0	AT4G28520.1	CRU3, CRC | cruciferin 3 | chr4:14087596-14089617 FORWARD LENGTH=524	Development
79	AT1G02780.1	AT1G02780.1 | Symbols: emb2386 | Ribosomal protein L19e family protein | chr1:608120-609391 REVERSE LENGTH=214	6	6	6	0	5	3							AT1G02780.1	emb2386 | Ribosomal protein L19e family protein | chr1:608120-609391 REVERSE LENGTH=214	Development	Gene expression	Translation	protein metabolism
13	AT4G32551.2	AT4G32551.2 | Symbols: LUG | LisH dimerisation motif;WD40/YVTN repeat-like-containing domain | chr4:15707863-15713359 FORWARD LENGTH=969	0	2	3	0	0	2				0	2	0	AT4G32551.2	LUG | LisH dimerisation motif;WD40/YVTN repeat-like-containing domain | chr4:15707863-15713359 FORWARD LENGTH=969	Development	Regulation of gene expression	Carbohydrate metabolic	response to auxin
64	AT3G06930.2	AT3G06930.2 | Symbols: ATPRMT4B, PRMT4B | protein arginine methyltransferase 4B | chr3:2185469-2189296 REVERSE LENGTH=535	0	2	4				0	0	1	9	5	7	AT3G06930.2	ATPRMT4B, PRMT4B | protein arginine methyltransferase 4B | chr3:2185469-2189296 REVERSE LENGTH=535	Development	peptidyl-amino acid modification	Regulation of gene expression	Chromatin organization
58	AT3G48110.1	AT3G48110.1 | Symbols: EDD1, EDD | glycine-tRNA ligases | chr3:17763111-17770964 FORWARD LENGTH=1067	0	7	8	6	14	11	4	2	4	6	1	5	AT3G48110.1	EDD1, EDD | glycine-tRNA ligases | chr3:17763111-17770964 FORWARD LENGTH=1067	Development	Gene expression	Translation	protein metabolism	carboxylic
55	AT5G49020.1	AT5G49020.1 | Symbols: ATPRMT4A, PRMT4A | protein arginine methyltransferase 4A | chr5:19871341-19874683 FORWARD LENGTH=528	0	2	2				2	1	5	5	5	5	AT5G49020.1	ATPRMT4A, PRMT4A | protein arginine methyltransferase 4A | chr5:19871341-19874683 FORWARD LENGTH=528	Development	peptidyl-amino acid modification	Chromatin organization
47	AT1G64440.1	AT1G64440.1 | Symbols: RHD1, REB1, UGE4 | NAD(P)-binding Rossmann-fold superfamily protein | chr1:23937102-23939565 FORWARD LENGTH=348	0	5	6				1	1	0	4	0	1	AT1G64440.1	RHD1, REB1, UGE4 | NAD(P)-binding Rossmann-fold superfamily protein | chr1:23937102-23939565 FORWARD LENGTH=348	Development	Gene expression	Carbohydrate metabolic
123	AT1G05850.1	AT1G05850.1 | Symbols: POM1, ERH2, ELP1, CTL1, ELP, HOT2, ATCTL1 | Chitinase family protein | chr1:1766833-1768117 REVERSE LENGTH=321	0	3	3										AT1G05850.1	POM1, ERH2, ELP1, CTL1, ELP, HOT2, ATCTL1 | Chitinase family protein | chr1:1766833-1768117 REVERSE LENGTH=321	Development	Carbohydrate metabolic
43	AT3G13300.1;AT3G13290.1	AT3G13300.1 | Symbols: VCS | Transducin/WD40 repeat-like superfamily protein | chr3:4304085-4309949 FORWARD LENGTH=1344;AT3G13290.1 | Symbols: VCR | varicose-related | chr3:4297529-4303113 FORWARD LENGTH=1340	0	5	6							3	3	6	AT3G13300.1	VCS | Transducin/WD40 repeat-like superfamily protein | chr3:4304085-4309949 FORWARD LENGTH=1344;AT3G13290.1 | Symbols: VCR | varicos	Development	Regulation of gene expression	response to auxin

### Sheet: Sup. table 2
	Protein	Fasta headers_x_x	Ler-0	ZPR1-2	ZPR1-4	Ler-0	ZRP2-1	ZRP2-2	Ler-0	ZPR3-1-7	ZPR3-4-4	Ler-0	ZPR4-1-3	ZPR4-2-4	Gene	Name	TAIR
63	AT5G47010.1	AT5G47010.1 | Symbols: UPF1, LBA1, ATUPF1 | RNA helicase, putative | chr5:19072009-19078856 FORWARD LENGTH=1254	1	4	3	0	4	3	2	2	2	9	2	2	AT5G47010.1	UPF1, LBA1, ATUPF1 | RNA helicase, putative | chr5:19072009-19078856 FORWARD LENGTH=1254	Regulation of gene expression	Gene expression	Translation	protein metabolism
17	AT1G69410.1;AT1G13950.1	AT1G69410.1 | Symbols: ATELF5A-3, ELF5A-3 | eukaryotic elongation factor 5A-3 | chr1:26089301-26090194 FORWARD LENGTH=158;AT1G13950.1 | Symbols: EIF-5A, ELF5A-1, ATELF5A-1, EIF5A | eukaryotic elongation factor 5A-1 | chr1:4773631-4774668 FORWARD LENGTH=158	2	6	5	0	2	6	5	0	0	1	1	2	AT1G69410.1	ATELF5A-3, ELF5A-3 | eukaryotic elongation factor 5A-3 | chr1:26089301-26090194 FORWARD LENGTH=158;AT1G13950.1 | Symbols: EIF-5A, ELF	Regulation of gene expression
80	AT2G30620.1	AT2G30620.1 | Symbols: | winged-helix DNA-binding transcription factor family protein | chr2:13045360-13046267 FORWARD LENGTH=273	3	8	4	0	5	3							AT2G30620.1	| winged-helix DNA-binding transcription factor family protein | chr2:13045360-13046267 FORWARD LENGTH=273	Regulation of gene expression	Chromatin organization
9	AT4G25340.1	AT4G25340.1 | Symbols: FKBP53, ATFKBP53 | FK506 BINDING PROTEIN 53 | chr4:12959657-12962632 REVERSE LENGTH=477	5	9	9	0	6	7	0	3	5	0	2	5	AT4G25340.1	FKBP53, ATFKBP53 | FK506 BINDING PROTEIN 53 | chr4:12959657-12962632 REVERSE LENGTH=477	Chromatin organization
88	AT5G56950.1	AT5G56950.1 | Symbols: NFA03, NFA3, NAP1;3 | nucleosome assembly protein 1;3 | chr5:23032618-23035299 FORWARD LENGTH=374	0	6	3	0	3	4							AT5G56950.1	NFA03, NFA3, NAP1;3 | nucleosome assembly protein 1;3 | chr5:23032618-23035299 FORWARD LENGTH=374	Chromatin organization
57	AT3G10690.1	AT3G10690.1 | Symbols: GYRA | DNA GYRASE A | chr3:3339612-3346243 REVERSE LENGTH=950	1	6	4	0	6	4	10	2	8	6	6	1	AT3G10690.1	GYRA | DNA GYRASE A | chr3:3339612-3346243 REVERSE LENGTH=950	DNA repair
46	AT5G47870.1	AT5G47870.1 | Symbols: | FUNCTIONS IN: molecular_function unknown; INVOLVED IN: biological_process unknown; LOCATED IN: chloroplast; EXPRESSED IN: 22 plant structures; EXPRESSED DURING: 13 growth stages; BEST Arabidopsis thaliana protein match is: cobalt	0	6	4	1	3	4	0	0	3	4	2	2	AT5G47870.1	| FUNCTIONS IN: molecular_function unknown; INVOLVED IN: biological_process unknown; LOCATED IN: chloroplast; EXPRESSED IN: 22 plant	DNA repair
25	AT5G35530.1	AT5G35530.1 | Symbols: | Ribosomal protein S3 family protein | chr5:13710355-13712192 REVERSE LENGTH=248	0	3	2	0	5	5	1	0	3	2	1	0	AT5G35530.1	| Ribosomal protein S3 family protein | chr5:13710355-13712192 REVERSE LENGTH=248	Gene expression	Translation	protein metabolism
44	ATCG00800.1	ATCG00800.1 | Symbols: | structural constituent of ribosome | chrC:82826-83482 REVERSE LENGTH=218	7	9	9	0	3	7	20	10	15	4	1	1	ATCG00800.1	| structural constituent of ribosome | chrC:82826-83482 REVERSE LENGTH=218	Gene expression	Translation	protein metabolism
105	AT1G09760.1	AT1G09760.1 | Symbols: U2A | U2 small nuclear ribonucleoprotein A | chr1:3159476-3161603 REVERSE LENGTH=249	0	5	2	0	2	4							AT1G09760.1	U2A | U2 small nuclear ribonucleoprotein A | chr1:3159476-3161603 REVERSE LENGTH=249	Gene expression
90	AT5G08180.1	AT5G08180.1 | Symbols: | Ribosomal protein L7Ae/L30e/S12e/Gadd45 family protein | chr5:2631843-2633374 REVERSE LENGTH=156	2	2	6	0	3	3							AT5G08180.1	| Ribosomal protein L7Ae/L30e/S12e/Gadd45 family protein | chr5:2631843-2633374 REVERSE LENGTH=156	Gene expression
81	AT4G25890.1	AT4G25890.1 | Symbols: | 60S acidic ribosomal protein family | chr4:13159627-13160393 REVERSE LENGTH=119	3	2	4	0	4	2							AT4G25890.1	| 60S acidic ribosomal protein family | chr4:13159627-13160393 REVERSE LENGTH=119	Gene expression	Translation	protein metabolism
54	AT1G68590.1;AT5G15760.1	AT1G68590.1 | Symbols: | Ribosomal protein PSRP-3/Ycf65 | chr1:25757593-25758169 REVERSE LENGTH=166;AT5G15760.1 | Symbols: | Ribosomal protein PSRP-3/Ycf65 | chr5:5143100-5143905 FORWARD LENGTH=183	0	7	4	3	0	3				5	4	1	AT1G68590.1	| Ribosomal protein PSRP-3/Ycf65 | chr1:25757593-25758169 REVERSE LENGTH=166;AT5G15760.1 | Symbols: | Ribosomal protein PSRP-3/Ycf6	Gene expression	Translation	protein metabolism
126	AT4G33760.1	AT4G33760.1 | Symbols: | tRNA synthetase class II (D, K and N) family protein | chr4:16189285-16193260 REVERSE LENGTH=664	0	2	2										AT4G33760.1	| tRNA synthetase class II (D, K and N) family protein | chr4:16189285-16193260 REVERSE LENGTH=664	Gene expression	Translation	protein metabolism	carboxylic acid metabolic process

### Sheet: Sup. table 3
	Protein	Fasta headers_x_x	Ler-0	ZPR1-2	ZPR1-4	Ler-0	ZRP2-1	ZRP2-2	Ler-0	ZPR3-1-7	ZPR3-4-4	Ler-0	ZPR4-1-3	ZPR4-2-4	Gene	Name	TAIR
33	AT5G19180.1	AT5G19180.1 | Symbols: ECR1 | E1 C-terminal related 1 | chr5:6453375-6455750 FORWARD LENGTH=454	0	2	3							2	1	1	AT5G19180.1	ECR1 | E1 C-terminal related 1 | chr5:6453375-6455750 FORWARD LENGTH=454	protein modification
505	AT5G08280.1	AT5G08280.1 | Symbols: HEMC | hydroxymethylbilane synthase | chr5:2663763-2665596 REVERSE LENGTH=382	10	14	6	5	4	3	0	4	8	1	3	0	AT5G08280.1	HEMC | hydroxymethylbilane synthase | chr5:2663763-2665596 REVERSE LENGTH=382	peptidyl-amino acid modification
59	AT2G30970.1	AT2G30970.1 | Symbols: ASP1 | aspartate aminotransferase 1 | chr2:13179012-13181686 FORWARD LENGTH=430	0	6	3	0	8	7				6	4	3	AT2G30970.1	ASP1 | aspartate aminotransferase 1 | chr2:13179012-13181686 FORWARD LENGTH=430	peptidyl-amino acid modification	proteolysis	carboxylic
56	AT4G29830.1	AT4G29830.1 | Symbols: VIP3 | Transducin/WD40 repeat-like superfamily protein | chr4:14597728-14599157 FORWARD LENGTH=321	1	1	2	0	2	3	1	2	2	5	3	1	AT4G29830.1	VIP3 | Transducin/WD40 repeat-like superfamily protein | chr4:14597728-14599157 FORWARD LENGTH=321	peptidyl-amino acid modification	Regulation of gene expression	Chromatin organization
93	AT1G79340.1;AT1G79330.1	AT1G79340.1 | Symbols: AtMC4, MC4 | metacaspase 4 | chr1:29842849-29844368 FORWARD LENGTH=418;AT1G79330.1 | Symbols: AMC6, ATMCP2B, ATMC5, MC5 | metacaspase 5 | chr1:29838722-29840137 FORWARD LENGTH=410				0	2	3							AT1G79340.1	AtMC4, MC4 | metacaspase 4 | chr1:29842849-29844368 FORWARD LENGTH=418;AT1G79330.1 | Symbols: AMC6, ATMCP2B, ATMC5, MC5 | metacaspase	protein maturation	Gene expression	proteolysis
100	AT3G44680.1;AT3G44660.1;AT3G44490.1	AT3G44680.1 | Symbols: HDA9, HDA09 | histone deacetylase 9 | chr3:16226769-16229752 REVERSE LENGTH=426	0	0	4	0	3	6							AT3G44680.1	HDA9, HDA09 | histone deacetylase 9 | chr3:16226769-16229752 REVERSE LENGTH=426	protein modification	Chromatin organization
76	AT1G71220.2	AT1G71220.2 | Symbols: EBS1 | UDP-glucose:glycoprotein glucosyltransferases;transferases, transferring hexosyl groups;transferases, transferring glycosyl groups | chr1:26841664-26851730 FORWARD LENGTH=1614	0	6	7	0	2	0	3	8	10	27	15	10	AT1G71220.2	EBS1 | UDP-glucose:glycoprotein glucosyltransferases;transferases, transferring hexosyl groups;transferases, transferring glycosyl gr	peptidyl-amino acid modification	derivative Carbohydrate byosynt	proteolysis
14	AT1G32470.1	AT1G32470.1 | Symbols: | Single hybrid motif superfamily protein | chr1:11739479-11740246 REVERSE LENGTH=166	0	4	3	2	0	5	6	4	5	0	0	3	AT1G32470.1	| Single hybrid motif superfamily protein | chr1:11739479-11740246 REVERSE LENGTH=166	peptidyl-amino acid modification	Gene expression	carboxylic acid metabolic process
122	AT4G24940.1	AT4G24940.1 | Symbols: SAE1A, AT-SAE1-1, ATSAE1A | SUMO-activating enzyme 1A | chr4:12823651-12825971 FORWARD LENGTH=322	0	5	7										AT4G24940.1	SAE1A, AT-SAE1-1, ATSAE1A | SUMO-activating enzyme 1A | chr4:12823651-12825971 FORWARD LENGTH=322	peptidyl-amino acid modification
107	AT3G57810.2	AT3G57810.2 | Symbols: | Cysteine proteinases superfamily protein | chr3:21416336-21417809 FORWARD LENGTH=317	0	4	6	0	1	1							AT3G57810.2	| Cysteine proteinases superfamily protein | chr3:21416336-21417809 FORWARD LENGTH=317	protein modification	proteolysis
35	AT1G53720.1	AT1G53720.1 | Symbols: ATCYP59, CYP59 | cyclophilin 59 | chr1:20057012-20059508 FORWARD LENGTH=506	0	3	3							2	0	0	AT1G53720.1	ATCYP59, CYP59 | cyclophilin 59 | chr1:20057012-20059508 FORWARD LENGTH=506	peptidyl-amino acid modification	Regulation of gene expression
73	AT3G13860.1	AT3G13860.1 | Symbols: HSP60-3A | heat shock protein 60-3A | chr3:4561704-4565133 REVERSE LENGTH=572	2	8	13	0	5	8	14	16	14	16	9	10	AT3G13860.1	HSP60-3A | heat shock protein 60-3A | chr3:4561704-4565133 REVERSE LENGTH=572	protein folding
22	AT3G27925.1	AT3G27925.1 | Symbols: DEGP1, Deg1 | DegP protease 1 | chr3:10366659-10368864 REVERSE LENGTH=439	0	2	4				1	0	0	1	1	0	AT3G27925.1	DEGP1, Deg1 | DegP protease 1 | chr3:10366659-10368864 REVERSE LENGTH=439	protein metabolism
45	AT1G29990.1	AT1G29990.1 | Symbols: PFD6 | prefoldin 6 | chr1:10507666-10508821 FORWARD LENGTH=129	0	4	4	0	1	1				4	1	0	AT1G29990.1	PFD6 | prefoldin 6 | chr1:10507666-10508821 FORWARD LENGTH=129	protein folding
111	AT3G51260.1;AT5G66140.1	AT3G51260.1 | Symbols: PAD1 | 20S proteasome alpha subunit PAD1 | chr3:19031086-19032746 FORWARD LENGTH=250;AT5G66140.1 | Symbols: PAD2 | proteasome alpha subunit D2 | chr5:26437445-26438677 REVERSE LENGTH=250	0	5	2	1	2	6	12	11	17				AT3G51260.1	PAD1 | 20S proteasome alpha subunit PAD1 | chr3:19031086-19032746 FORWARD LENGTH=250;AT5G66140.1 | Symbols: PAD2 | proteasome alpha	protein metabolism	proteolysis
117	AT1G79210.1;AT1G16470.1	AT1G79210.1 | Symbols: | N-terminal nucleophile aminohydrolases (Ntn hydrolases) superfamily protein | chr1:29796286-29798240 REVERSE LENGTH=235;AT1G16470.1 | Symbols: PAB1 | proteasome subunit PAB1 | chr1:5623122-5625439 FORWARD LENGTH=235	0	2	2										AT1G79210.1	| N-terminal nucleophile aminohydrolases (Ntn hydrolases) superfamily protein | chr1:29796286-29798240 REVERSE LENGTH=235;AT1G16470.	protein metabolism	proteolysis

### Sheet: Sup. table 4
	Protein	Fasta headers_x_x	Ler-0	ZPR1-2	ZPR1-4	Ler-0	ZRP2-1	ZRP2-2	Ler-0	ZPR3-1-7	ZPR3-4-4	Ler-0	ZPR4-1-3	ZPR4-2-4	Gene	Name	TAIR
49	AT2G47250.1	AT2G47250.1 | Symbols: | RNA helicase family protein | chr2:19399923-19402981 REVERSE LENGTH=729	3	6	4	0	3	6	0	0	1	4	1	3	AT2G47250.1	| RNA helicase family protein | chr2:19399923-19402981 REVERSE LENGTH=729	Unclassified
4	AT3G53560.1	AT3G53560.1 | Symbols: | Tetratricopeptide repeat (TPR)-like superfamily protein | chr3:19859954-19860976 REVERSE LENGTH=340										0	7	6	AT3G53560.1	| Tetratricopeptide repeat (TPR)-like superfamily protein | chr3:19859954-19860976 REVERSE LENGTH=340	Unclassified
8	AT5G08260.1	AT5G08260.1 | Symbols: scpl35 | serine carboxypeptidase-like 35 | chr5:2657236-2661272 FORWARD LENGTH=480	0	3	1				2	0	0	0	3	4	AT5G08260.1	scpl35 | serine carboxypeptidase-like 35 | chr5:2657236-2661272 FORWARD LENGTH=480	Unclassified
3	AT4G30810.1	AT4G30810.1 | Symbols: scpl29 | serine carboxypeptidase-like 29 | chr4:15003474-15006017 FORWARD LENGTH=479	0	0	1							0	6	2	AT4G30810.1	scpl29 | serine carboxypeptidase-like 29 | chr4:15003474-15006017 FORWARD LENGTH=479	Unclassified
2	AT2G03390.1	AT2G03390.1 | Symbols: | uvrB/uvrC motif-containing protein | chr2:1030635-1032354 REVERSE LENGTH=330							0	0	2	0	9	4	AT2G03390.1	| uvrB/uvrC motif-containing protein | chr2:1030635-1032354 REVERSE LENGTH=330	Unclassified
1636	AT4G13560.1	AT4G13560.1 | Symbols: UNE15 | Late embryogenesis abundant protein (LEA) family protein | chr4:7879764-7880311 REVERSE LENGTH=109	7	6	7	5	4	5	0	9	4	5	3	2	AT4G13560.1	UNE15 | Late embryogenesis abundant protein (LEA) family protein | chr4:7879764-7880311 REVERSE LENGTH=109	Unmapped
128	AT5G65860.1	AT5G65860.1 | Symbols: | ankyrin repeat family protein | chr5:26347706-26348746 REVERSE LENGTH=346							0	10	6				AT5G65860.1	ankyrin repeat family protein | chr5:26347706-26348746 REVERSE LENGTH=346	Unmapped
102	AT1G32810.2	AT1G32810.2 | Symbols: | RING/FYVE/PHD zinc finger superfamily protein | chr1:11881810-11885843 FORWARD LENGTH=1068	0	2	9	0	3	3							AT1G32810.2	| RING/FYVE/PHD zinc finger superfamily protein | chr1:11881810-11885843 FORWARD LENGTH=1068	Unmapped
72	AT5G47690.3	AT5G47690.3 | Symbols: | binding | chr5:19317899-19327014 FORWARD LENGTH=1607	4	3	2	0	5	8	18	15	21	14	18	16	AT5G47690.3	| binding | chr5:19317899-19327014 FORWARD LENGTH=1607	Unmapped
60	AT4G30310.2	AT4G30310.2 | Symbols: | FGGY family of carbohydrate kinase | chr4:14831913-14835092 FORWARD LENGTH=579	1	1	5	0	5	11	1	1	0	7	0	3	AT4G30310.2	| FGGY family of carbohydrate kinase | chr4:14831913-14835092 FORWARD LENGTH=579	Unmapped
61	AT5G14240.1	AT5G14240.1 | Symbols: | Thioredoxin superfamily protein | chr5:4596223-4597568 REVERSE LENGTH=256	1	3	5	0	6	3	2	3	1	7	3	1	AT5G14240.1	| Thioredoxin superfamily protein | chr5:4596223-4597568 REVERSE LENGTH=256	Unmapped
77	AT3G52140.4	AT3G52140.4 | Symbols: | tetratricopeptide repeat (TPR)-containing protein | chr3:19333232-19341295 FORWARD LENGTH=1419	1	4	4	0	4	13	17	19	25	51	39	36	AT3G52140.4	| tetratricopeptide repeat (TPR)-containing protein | chr3:19333232-19341295 FORWARD LENGTH=1419	Unclassified
99	AT1G79260.1	AT1G79260.1 | Symbols: | CONTAINS InterPro DOMAIN/s: Domain of unknown function DUF1794 (InterPro:IPR014878); Has 30201 Blast hits to 17322 proteins in 780 species: Archae - 12; Bacteria - 1396; Metazoa - 17338; Fungi - 3422; Plants - 5037; Viruses - 0; O	2	0	2	0	3	3							AT1G79260.1	| CONTAINS InterPro DOMAIN/s: Domain of unknown function DUF1794 (InterPro:IPR014878); Has 30201 Blast hits to 17322 proteins in 780	Unclassified
10	AT5G63550.2	AT5G63550.2 | Symbols: | DEK domain-containing chromatin associated protein | chr5:25444805-25447934 FORWARD LENGTH=531	2	3	2	0	3	3	0	0	2	0	1	2	AT5G63550.2	| DEK domain-containing chromatin associated protein | chr5:25444805-25447934 FORWARD LENGTH=531	Unmapped
65	AT1G06410.1;AT1G68020.2	AT1G06410.1 | Symbols: ATTPS7, TPS7, ATTPSA | trehalose-phosphatase/synthase 7 | chr1:1955413-1958153 FORWARD LENGTH=851	7	8	7	0	5	5				10	7	6	AT1G06410.1	ATTPS7, TPS7, ATTPSA | trehalose-phosphatase/synthase 7 | chr1:1955413-1958153 FORWARD LENGTH=851	Unclassified
52	AT4G22380.1;AT5G20160.2	AT4G22380.1 | Symbols: | Ribosomal protein L7Ae/L30e/S12e/Gadd45 family protein | chr4:11812041-11812922 REVERSE LENGTH=128;AT5G20160.2 | Symbols: | Ribosomal protein L7Ae/L30e/S12e/Gadd45 family protein | chr5:6804075-6805102 REVERSE LENGTH=160				0	3	3				4	4	3	AT4G22380.1	| Ribosomal protein L7Ae/L30e/S12e/Gadd45 family protein | chr4:11812041-11812922 REVERSE LENGTH=128;AT5G20160.2 | Symbols: | Ribos	Unmapped
27	AT2G35450.1	AT2G35450.1 | Symbols: | catalytics;hydrolases | chr2:14903201-14905361 REVERSE LENGTH=346	2	5	4	0	2	5				2	1	4	AT2G35450.1	| catalytics;hydrolases | chr2:14903201-14905361 REVERSE LENGTH=346	Unmapped
18	AT2G44310.1	AT2G44310.1 | Symbols: | Calcium-binding EF-hand family protein | chr2:18309285-18309713 FORWARD LENGTH=142	3	3	3	0	5	6	1	2	3	1	2	0	AT2G44310.1	| Calcium-binding EF-hand family protein | chr2:18309285-18309713 FORWARD LENGTH=142	Unmapped
38	AT4G10300.1	AT4G10300.1 | Symbols: | RmlC-like cupins superfamily protein | chr4:6384564-6385946 FORWARD LENGTH=134	3	3	3	0	4	2				3	0	0	AT4G10300.1	| RmlC-like cupins superfamily protein | chr4:6384564-6385946 FORWARD LENGTH=134	Unmapped
37	AT3G52200.2	AT3G52200.2 | Symbols: LTA3 | Dihydrolipoamide acetyltransferase, long form protein | chr3:19360317-19366091 FORWARD LENGTH=713	1	3	1	0	4	6				3	2	0	AT3G52200.2	LTA3 | Dihydrolipoamide acetyltransferase, long form protein | chr3:19360317-19366091 FORWARD LENGTH=713	Unclassified
94	AT2G20060.1	AT2G20060.1 | Symbols: | Ribosomal protein L4/L1 family | chr2:8659384-8661227 FORWARD LENGTH=300	2	2	3	0	5	6							AT2G20060.1	| Ribosomal protein L4/L1 family | chr2:8659384-8661227 FORWARD LENGTH=300	Unmapped
96	AT5G49210.1	AT5G49210.1 | Symbols: | unknown protein; Has 3675 Blast hits to 2315 proteins in 312 species: Archae - 2; Bacteria - 342; Metazoa - 1190; Fungi - 281; Plants - 114; Viruses - 4; Other Eukaryotes - 1742 (source: NCBI BLink). | chr5:19950093-19951464 FORWA	2	3	3	0	3	2							AT5G49210.1	| unknown protein; Has 3675 Blast hits to 2315 proteins in 312 species: Archae - 2; Bacteria - 342; Metazoa - 1190; Fungi - 281; Pla	Unmapped
103	AT4G25730.1	AT4G25730.1 | Symbols: | FtsJ-like methyltransferase family protein | chr4:13102906-13106718 REVERSE LENGTH=821	3	0	0	0	2	2							AT4G25730.1	| FtsJ-like methyltransferase family protein | chr4:13102906-13106718 REVERSE LENGTH=821	Unmapped
87	AT1G19520.1	AT1G19520.1 | Symbols: NFD5 | pentatricopeptide (PPR) repeat-containing protein | chr1:6760032-6762581 FORWARD LENGTH=725	9	13	11	0	5	9							AT1G19520.1	NFD5 | pentatricopeptide (PPR) repeat-containing protein | chr1:6760032-6762581 FORWARD LENGTH=725	Unclassified
85	AT5G65360.1;AT5G10980.1;AT5G10400.1;AT5G10390.1;AT4G40040.1;AT3G27360.1;AT1G75600.1;AT1G09200.1;AT4G40030.2;AT1G13370.1;AT5G65350.1	AT5G65360.1 | Symbols: | Histone superfamily protein | chr5:26120099-26120509 REVERSE LENGTH=136;AT5G10980.1 | Symbols: | Histone superfamily protein | chr5:3472591-3473349 REVERSE LENGTH=136;AT5G10400.1 | Symbols: | Histone superfamily protein | chr5:3				0	4	4							AT5G65360.1	| Histone superfamily protein | chr5:26120099-26120509 REVERSE LENGTH=136;AT5G10980.1 | Symbols: | Histone superfamily protein | ch	Unclassified
120	AT3G50370.1	AT3G50370.1 | Symbols: | unknown protein; FUNCTIONS IN: molecular_function unknown; INVOLVED IN: biological_process unknown; LOCATED IN: cellular_component unknown; EXPRESSED IN: 26 plant structures; EXPRESSED DURING: 15 growth stages; Has 27734 Blast hit	0	7	5										AT3G50370.1	| unknown protein; FUNCTIONS IN: molecular_function unknown; INVOLVED IN: biological_process unknown; LOCATED IN: cellular_component	Unclassified
66	AT3G60300.2	AT3G60300.2 | Symbols: | RWD domain-containing protein | chr3:22285371-22287382 FORWARD LENGTH=383	0	2	5	2	5	7	6	2	1	10	5	6	AT3G60300.2	| RWD domain-containing protein | chr3:22285371-22287382 FORWARD LENGTH=383	Unmapped
69	AT3G53180.1	AT3G53180.1 | Symbols: | glutamate-ammonia ligases;catalytics;glutamate-ammonia ligases | chr3:19707068-19711188 FORWARD LENGTH=852	0	5	4	1	1	0	8	5	8	12	8	10	AT3G53180.1	| glutamate-ammonia ligases;catalytics;glutamate-ammonia ligases | chr3:19707068-19711188 FORWARD LENGTH=852	Unmapped
68	AT5G25757.1;AT5G25754.1	AT5G25757.1 | Symbols: | RNA polymerase I-associated factor PAF67 | chr5:8965515-8967460 REVERSE LENGTH=514;AT5G25754.1 | Symbols: | RNA polymerase I-associated factor PAF67 | chr5:8953564-8955511 FORWARD LENGTH=514	0	7	4				5	4	8	11	5	5	AT5G25757.1	| RNA polymerase I-associated factor PAF67 | chr5:8965515-8967460 REVERSE LENGTH=514;AT5G25754.1 | Symbols: | RNA polymerase I-asso	Unmapped
124	AT1G07700.3	AT1G07700.3 | Symbols: | Thioredoxin superfamily protein | chr1:2380297-2381127 FORWARD LENGTH=217	0	2	3										AT1G07700.3	| Thioredoxin superfamily protein | chr1:2380297-2381127 FORWARD LENGTH=217	Unclassified
67	AT4G32930.2	AT4G32930.2 | Symbols: | unknown protein; FUNCTIONS IN: molecular_function unknown; INVOLVED IN: biological_process unknown; LOCATED IN: cellular_component unknown; EXPRESSED IN: 22 plant structures; EXPRESSED DURING: 13 growth stages; CONTAINS InterPro D	0	4	4	2	2	1	1	3	2	11	1	0	AT4G32930.2	| unknown protein; FUNCTIONS IN: molecular_function unknown; INVOLVED IN: biological_process unknown; LOCATED IN: cellular_component	Unmapped
32	AT3G12050.1	AT3G12050.1 | Symbols: | Aha1 domain-containing protein | chr3:3839289-3841303 FORWARD LENGTH=360	0	3	3							2	1	2	AT3G12050.1	| Aha1 domain-containing protein | chr3:3839289-3841303 FORWARD LENGTH=360	Unmapped
125	AT5G16960.1	AT5G16960.1 | Symbols: | Zinc-binding dehydrogenase family protein | chr5:5574537-5575884 REVERSE LENGTH=346	0	3	3										AT5G16960.1	| Zinc-binding dehydrogenase family protein | chr5:5574537-5575884 REVERSE LENGTH=346	Unmapped
12	AT5G58030.1	AT5G58030.1 | Symbols: | Transport protein particle (TRAPP) component | chr5:23487021-23488483 REVERSE LENGTH=195	0	2	2	0	0	1				0	0	1	AT5G58030.1	| Transport protein particle (TRAPP) component | chr5:23487021-23488483 REVERSE LENGTH=195	Unmapped
15	AT4G28030.1	AT4G28030.1 | Symbols: | Acyl-CoA N-acyltransferases (NAT) superfamily protein | chr4:13937748-13939131 REVERSE LENGTH=274	0	3	2							0	0	1	AT4G28030.1	| Acyl-CoA N-acyltransferases (NAT) superfamily protein | chr4:13937748-13939131 REVERSE LENGTH=274	Unmapped
113	AT2G25950.1	AT2G25950.1 | Symbols: | Protein of unknown function (DUF1000) | chr2:11068735-11070524 FORWARD LENGTH=204	0	3	2	3	4	3							AT2G25950.1	| Protein of unknown function (DUF1000) | chr2:11068735-11070524 FORWARD LENGTH=204	Unmapped
40	AT5G58490.1	AT5G58490.1 | Symbols: | NAD(P)-binding Rossmann-fold superfamily protein | chr5:23643068-23644455 FORWARD LENGTH=324	0	5	2				0	0	2	3	3	2	AT5G58490.1	| NAD(P)-binding Rossmann-fold superfamily protein | chr5:23643068-23644455 FORWARD LENGTH=324	Unmapped
106	AT4G21460.1;AT3G18240.1	AT4G21460.1 | Symbols: | Ribosomal protein S24/S35, mitochondrial | chr4:11428530-11430390 FORWARD LENGTH=415;AT3G18240.1 | Symbols: | Ribosomal protein S24/S35, mitochondrial | chr3:6255810-6257695 FORWARD LENGTH=419	0	3	6	0	2	5							AT4G21460.1	| Ribosomal protein S24/S35, mitochondrial | chr4:11428530-11430390 FORWARD LENGTH=415;AT3G18240.1 | Symbols: | Ribosomal protein S	Unclassified
115	AT5G23535.1	AT5G23535.1 | Symbols: | KOW domain-containing protein | chr5:7935871-7937127 FORWARD LENGTH=159	0	4	3										AT5G23535.1	| KOW domain-containing protein | chr5:7935871-7937127 FORWARD LENGTH=159	Unmapped
119	AT3G47850.1	AT3G47850.1 | Symbols: | unknown protein; FUNCTIONS IN: molecular_function unknown; INVOLVED IN: biological_process unknown; LOCATED IN: chloroplast; EXPRESSED IN: 23 plant structures; EXPRESSED DURING: 12 growth stages; Has 57 Blast hits to 57 proteins i	0	3	4										AT3G47850.1	| unknown protein; FUNCTIONS IN: molecular_function unknown; INVOLVED IN: biological_process unknown; LOCATED IN: chloroplast; EXPRE	Unmapped
39	AT4G09520.1;AT3G30841.1	AT4G09520.1 | Symbols: | Cofactor-independent phosphoglycerate mutase | chr4:6024970-6026751 REVERSE LENGTH=492;AT3G30841.1 | Symbols: | Cofactor-independent phosphoglycerate mutase | chr3:12591595-12593401 FORWARD LENGTH=495	0	3	3	0	2	1	0	5	0	3	2	2	AT4G09520.1	| Cofactor-independent phosphoglycerate mutase | chr4:6024970-6026751 REVERSE LENGTH=492;AT3G30841.1 | Symbols: | Cofactor-independ	Unmapped
110	AT3G52250.1	AT3G52250.1 | Symbols: | Duplicated homeodomain-like superfamily protein | chr3:19376629-19383100 FORWARD LENGTH=1656	0	3	6	0	6	4							AT3G52250.1	| Duplicated homeodomain-like superfamily protein | chr3:19376629-19383100 FORWARD LENGTH=1656	Unmapped
36	AT4G33400.1	AT4G33400.1 | Symbols: | Vacuolar import/degradation, Vid27-related protein | chr4:16078189-16080410 REVERSE LENGTH=645	0	3	2							2	1	0	AT4G33400.1	| Vacuolar import/degradation, Vid27-related protein | chr4:16078189-16080410 REVERSE LENGTH=645	Unmapped

### Sheet: Sup. table 5
	Protein	Fasta headers_x_x	Ler-0	ZPR1-2	ZPR1-4	Ler-0	ZRP2-1	ZRP2-2	Ler-0	ZPR3-1-7	ZPR3-4-4	Ler-0	ZPR4-1-3	ZPR4-2-4	Gene	Name	TAIR
5	AT4G02120.1;AT2G34890.1;AT1G30820.1	AT4G02120.1 | Symbols: | CTP synthase family protein | chr4:940873-944097 FORWARD LENGTH=556										0	17	13	AT4G02120.1	| CTP synthase family protein | chr4:940873-944097 FORWARD LENGTH=556	Other	derivative Carbohydrate byosynt
95	AT3G16950.2	AT3G16950.2 | Symbols: LPD1, ptlpd1 | lipoamide dehydrogenase 1 | chr3:5786508-5790383 REVERSE LENGTH=623	1	2	2	0	2	4							AT3G16950.2	LPD1, ptlpd1 | lipoamide dehydrogenase 1 | chr3:5786508-5790383 REVERSE LENGTH=623	Other	derivative Carbohydrate byosynt	carboxylic
97	AT3G23730.1;AT4G14130.1;AT4G30290.1	AT3G23730.1 | Symbols: XTH16 | xyloglucan endotransglucosylase/hydrolase 16 | chr3:8550222-8551248 FORWARD LENGTH=291;AT4G14130.1 | Symbols: XTR7, XTH15 | xyloglucan endotransglucosylase/hydrolase 15 | chr4:8137161-8138196 REVERSE LENGTH=289;AT4G30290.1 |				0	4	2							AT3G23730.1	XTH16 | xyloglucan endotransglucosylase/hydrolase 16 | chr3:8550222-8551248 FORWARD LENGTH=291;AT4G14130.1 | Symbols: XTR7, XTH15 | x	Other	Carbohydrate metabolic
101	AT1G35580.1;AT4G09510.1	AT1G35580.1 | Symbols: CINV1 | cytosolic invertase 1 | chr1:13122460-13124808 REVERSE LENGTH=551				0	7	5							AT1G35580.1	CINV1 | cytosolic invertase 1 | chr1:13122460-13124808 REVERSE LENGTH=551	Other	Carbohydrate metabolic
118	AT2G26930.1	AT2G26930.1 | Symbols: ATCDPMEK, PDE277, ISPE, CDPMEK | 4-(cytidine 5-phospho)-2-C-methyl-D-erithritol kinase | chr2:11491829-11494229 REVERSE LENGTH=383	0	2	2										AT2G26930.1	ATCDPMEK, PDE277, ISPE, CDPMEK | 4-(cytidine 5-phospho)-2-C-methyl-D-erithritol kinase | chr2:11491829-11494229 REVERSE LENGTH=383	Other	derivative Carbohydrate byosynt	carboxylic
42	AT2G43980.1	AT2G43980.1 | Symbols: AtITPK4, ITPK4 | inositol 1,3,4-trisphosphate 5/6-kinase 4 | chr2:18208437-18211604 REVERSE LENGTH=488	0	5	2							3	1	1	AT2G43980.1	AtITPK4, ITPK4 | inositol 1,3,4-trisphosphate 5/6-kinase 4 | chr2:18208437-18211604 REVERSE LENGTH=488	Other	Carbohydrate metabolic
34	AT5G24300.1	AT5G24300.1 | Symbols: SSI1, SSI, ATSS1 | Glycogen/starch synthases, ADP-glucose type | chr5:8266934-8270860 FORWARD LENGTH=652	0	4	4							2	0	0	AT5G24300.1	SSI1, SSI, ATSS1 | Glycogen/starch synthases, ADP-glucose type | chr5:8266934-8270860 FORWARD LENGTH=652	Other	Carbohydrate metabolic
50	AT5G26667.1;AT3G60961.1;AT3G60180.2;AT4G25280.1	AT5G26667.1 | Symbols: PYR6 | P-loop containing nucleoside triphosphate hydrolases superfamily protein | chr5:9276659-9277788 FORWARD LENGTH=208	0	4	3							4	2	8	AT5G26667.1	PYR6 | P-loop containing nucleoside triphosphate hydrolases superfamily protein | chr5:9276659-9277788 FORWARD LENGTH=208	Other	derivative Carbohydrate byosynt
28	AT1G78680.1	AT1G78680.1 | Symbols: ATGGH2, GGH2 | gamma-glutamyl hydrolase 2 | chr1:29593933-29596037 FORWARD LENGTH=347	0	3	4	0	2	2				2	3	1	AT1G78680.1	ATGGH2, GGH2 | gamma-glutamyl hydrolase 2 | chr1:29593933-29596037 FORWARD LENGTH=347	Other
2025	AT4G20890.1	AT4G20890.1 | Symbols: TUB9 | tubulin beta-9 chain | chr4:11182218-11183840 FORWARD LENGTH=444	2	4	3	0	2	1	0	3	3	11	8	8	AT4G20890.1	TUB9 | tubulin beta-9 chain | chr4:11182218-11183840 FORWARD LENGTH=444	Other	cell cycle
1683	AT1G18210.1	AT1G18210.1 | Symbols: | Calcium-binding EF-hand family protein | chr1:6268273-6268785 REVERSE LENGTH=170	1	6	10	2	5	7	0	6	9	6	7	7	AT1G18210.1	| Calcium-binding EF-hand family protein | chr1:6268273-6268785 REVERSE LENGTH=170	Other
104	AT2G42690.1	AT2G42690.1 | Symbols: | alpha/beta-Hydrolases superfamily protein | chr2:17776356-17777682 REVERSE LENGTH=412	0	1	1	0	2	2							AT2G42690.1	| alpha/beta-Hydrolases superfamily protein | chr2:17776356-17777682 REVERSE LENGTH=412	Other
84	AT4G34980.1	AT4G34980.1 | Symbols: SLP2 | subtilisin-like serine protease 2 | chr4:16656929-16659223 REVERSE LENGTH=764	8	14	18	0	11	12							AT4G34980.1	SLP2 | subtilisin-like serine protease 2 | chr4:16656929-16659223 REVERSE LENGTH=764	Other
82	AT5G10760.1	AT5G10760.1 | Symbols: | Eukaryotic aspartyl protease family protein | chr5:3400671-3402165 REVERSE LENGTH=464				0	4	6							AT5G10760.1	| Eukaryotic aspartyl protease family protein | chr5:3400671-3402165 REVERSE LENGTH=464	Other
26	AT5G47770.1	AT5G47770.1 | Symbols: FPS1 | farnesyl diphosphate synthase 1 | chr5:19345297-19347415 FORWARD LENGTH=384	3	6	6	0	2	2	4	1	8	2	2	2	AT5G47770.1	FPS1 | farnesyl diphosphate synthase 1 | chr5:19345297-19347415 FORWARD LENGTH=384	Other
98	AT1G18630.1	AT1G18630.1 | Symbols: GR-RBP6 | glycine-rich RNA-binding protein 6 | chr1:6415226-6416283 FORWARD LENGTH=155	1	4	5	0	2	3							AT1G18630.1	GR-RBP6 | glycine-rich RNA-binding protein 6 | chr1:6415226-6416283 FORWARD LENGTH=155	Other
86	AT2G37230.1	AT2G37230.1 | Symbols: | Tetratricopeptide repeat (TPR)-like superfamily protein | chr2:15637177-15639450 REVERSE LENGTH=757	6	17	15	0	6	8							AT2G37230.1	| Tetratricopeptide repeat (TPR)-like superfamily protein | chr2:15637177-15639450 REVERSE LENGTH=757	Other
91	AT3G02650.1	AT3G02650.1 | Symbols: | Tetratricopeptide repeat (TPR)-like superfamily protein | chr3:568135-569865 FORWARD LENGTH=576	10	11	10	0	7	9							AT3G02650.1	| Tetratricopeptide repeat (TPR)-like superfamily protein | chr3:568135-569865 FORWARD LENGTH=576	Other
20	AT5G53120.6	AT5G53120.6 | Symbols: SPDS3 | spermidine synthase 3 | chr5:21535429-21537653 FORWARD LENGTH=386	0	3	3				0	0	1	1	3	0	AT5G53120.6	SPDS3 | spermidine synthase 3 | chr5:21535429-21537653 FORWARD LENGTH=386	Other
75	AT1G79930.1	AT1G79930.1 | Symbols: HSP91 | heat shock protein 91 | chr1:30063781-30067067 REVERSE LENGTH=831	0	2	2							25	14	16	AT1G79930.1	HSP91 | heat shock protein 91 | chr1:30063781-30067067 REVERSE LENGTH=831	Other
19	AT5G57850.1	AT5G57850.1 | Symbols: | D-aminoacid aminotransferase-like PLP-dependent enzymes superfamily protein | chr5:23435548-23437287 REVERSE LENGTH=373	0	3	4	2	1	1				1	1	1	AT5G57850.1	| D-aminoacid aminotransferase-like PLP-dependent enzymes superfamily protein | chr5:23435548-23437287 REVERSE LENGTH=373	Other	carboxylic
29	AT5G11810.1	AT5G11810.1 | Symbols: | unknown protein; Has 1807 Blast hits to 1807 proteins in 277 species: Archae - 0; Bacteria - 0; Metazoa - 736; Fungi - 347; Plants - 385; Viruses - 0; Other Eukaryotes - 339 (source: NCBI BLink). | chr5:3808739-3810440 FORWARD LEN	0	5	3	1	1	1				2	2	0	AT5G11810.1	| unknown protein; Has 1807 Blast hits to 1807 proteins in 277 species: Archae - 0; Bacteria - 0; Metazoa - 736; Fungi - 347; Plants	Other
31	AT2G17130.1;AT1G32480.1	AT2G17130.1 | Symbols: IDH2, IDH-II | isocitrate dehydrogenase subunit 2 | chr2:7461062-7462466 REVERSE LENGTH=367	0	4	4				13	10	10	2	1	1	AT2G17130.1	IDH2, IDH-II | isocitrate dehydrogenase subunit 2 | chr2:7461062-7462466 REVERSE LENGTH=367	Other	carboxylic acid
109	AT4G20930.1	AT4G20930.1 | Symbols: | 6-phosphogluconate dehydrogenase family protein | chr4:11198627-11201036 REVERSE LENGTH=347	0	2	2	0	1	1							AT4G20930.1	| 6-phosphogluconate dehydrogenase family protein | chr4:11198627-11201036 REVERSE LENGTH=347	Other	carboxylic acid
48	AT2G46140.1	AT2G46140.1 | Symbols: | Late embryogenesis abundant protein | chr2:18959163-18960362 FORWARD LENGTH=166	0	3	3							4	2	3	AT2G46140.1	| Late embryogenesis abundant protein | chr2:18959163-18960362 FORWARD LENGTH=166	Other
41	AT3G53260.1	AT3G53260.1 | Symbols: PAL2, ATPAL2 | phenylalanine ammonia-lyase 2 | chr3:19744256-19746619 REVERSE LENGTH=717	0	3	4							3	0	2	AT3G53260.1	PAL2, ATPAL2 | phenylalanine ammonia-lyase 2 | chr3:19744256-19746619 REVERSE LENGTH=717	Other	carboxylic acid
23	AT1G64550.1	AT1G64550.1 | Symbols: ATGCN3, GCN3 | general control non-repressible 3 | chr1:23968850-23973369 FORWARD LENGTH=715	0	4	3				1	4	1	1	2	2	AT1G64550.1	ATGCN3, GCN3 | general control non-repressible 3 | chr1:23968850-23973369 FORWARD LENGTH=715	Other
112	AT3G19450.1	AT3G19450.1 | Symbols: CAD4, ATCAD4, CAD, CAD-C | GroES-like zinc-binding alcohol dehydrogenase family protein | chr3:6744859-6747005 FORWARD LENGTH=365	0	3	2	1	2	1	1	1	2				AT3G19450.1	CAD4, ATCAD4, CAD, CAD-C | GroES-like zinc-binding alcohol dehydrogenase family protein | chr3:6744859-6747005 FORWARD LENGTH=365	Other
21	AT1G18250.2;AT1G73620.1	AT1G18250.2 | Symbols: ATLP-1 | Pathogenesis-related thaumatin superfamily protein | chr1:6277024-6278005 REVERSE LENGTH=244;AT1G73620.1 | Symbols: | Pathogenesis-related thaumatin superfamily protein | chr1:27681432-27682954 FORWARD LENGTH=264	0	2	2							1	1	2	AT1G18250.2	ATLP-1 | Pathogenesis-related thaumatin superfamily protein | chr1:6277024-6278005 REVERSE LENGTH=244;AT1G73620.1 | Symbols: | Patho	Other
30	AT1G02880.3;AT2G44750.2	AT1G02880.3 | Symbols: TPK1 | thiamin pyrophosphokinase1 | chr1:643063-644485 REVERSE LENGTH=267;AT2G44750.2 | Symbols: TPK2 | thiamin pyrophosphokinase 2 | chr2:18451510-18452754 FORWARD LENGTH=267	0	3	2							2	2	3	AT1G02880.3	TPK1 | thiamin pyrophosphokinase1 | chr1:643063-644485 REVERSE LENGTH=267;AT2G44750.2 | Symbols: TPK2 | thiamin pyrophosphokinase 2 |	Other
116	AT1G72930.1;AT1G72910.1;AT1G72920.1;AT1G72940.1;AT1G17600.1;AT1G72860.1;AT1G27170.1	AT1G72930.1 | Symbols: TIR | toll/interleukin-1 receptor-like | chr1:27439476-27440147 FORWARD LENGTH=176;AT1G72910.1 | Symbols: | Toll-Interleukin-Resistance (TIR) domain-containing protein | chr1:27435634-27436887 FORWARD LENGTH=380	0	5	3										AT1G72930.1	TIR | toll/interleukin-1 receptor-like | chr1:27439476-27440147 FORWARD LENGTH=176;AT1G72910.1 | Symbols: | Toll-Interleukin-Resista	Other
74	AT3G03530.1;AT3G48610.1;AT3G03520.1	AT3G03530.1 | Symbols: NPC4 | non-specific phospholipase C4 | chr3:842686-844970 REVERSE LENGTH=538	0	2	4							17	5	8	AT3G03530.1	NPC4 | non-specific phospholipase C4 | chr3:842686-844970 REVERSE LENGTH=538	Other
108	AT3G06850.1	AT3G06850.1 | Symbols: BCE2, LTA1, DIN3 | 2-oxoacid dehydrogenases acyltransferase family protein | chr3:2158212-2160465 REVERSE LENGTH=483	0	3	3	0	3	2							AT3G06850.1	BCE2, LTA1, DIN3 | 2-oxoacid dehydrogenases acyltransferase family protein | chr3:2158212-2160465 REVERSE LENGTH=483	Other	cellular response to sucrose starvation
121	AT4G28250.1	AT4G28250.1 | Symbols: ATEXPB3, EXPB3, ATHEXP BETA 1.6 | expansin B3 | chr4:14000446-14001945 REVERSE LENGTH=264	0	4	3										AT4G28250.1	ATEXPB3, EXPB3, ATHEXP BETA 1.6 | expansin B3 | chr4:14000446-14001945 REVERSE LENGTH=264	Other

### Sheet: Sup. table 6
Sup. Table 6 - primers used for generation of CRISPR/Cas9 constracts.
ZPR1 gRNA1 F2	AGG TAT AAA ACT AAT CTC GTG TTT TAG AGC TAG AAA TAG CAA
ZPR1 gRNA1 R1	ACG AGA TTA GTT TTA TAC CTC AAT CAC TAC TTC GAC TCT AGC T
ZPR2 gRNA1 F2	TTC GTA TCC TTA ATC TCA CCG TTT TAG AGC TAG AAA TAG CAA
ZPR2 gRNA1 R1	GGT GAG ATT AAG GAT ACG AAC AAT CAC TAC TTC GAC TCT AGC T
ZPR3 gRNA1 F2	AAA ACT AAG AAC TCT AAC AAG TTT TAG AGC TAG AAA TAG CAA
ZPR3 gRNA1 R1	TTG TTA GAG TTC TTA GTT TTC AAT CAC TAC TTC GAC TCT AGC T
ZPR4 gRNA1 F2	ATA TAA TAA AGG AGA ACG AGG TTT TAG AGC TAG AAA TAG CAA
ZPR4 gRNA1 R1	CTC GTT CTC CTT TAT TAT ATC AAT CAC TAC TTC GAC TCT AGC T
ZPR1 gRNA2 F2	CGA TGA GAA TCT CCT AGA GGG TTT TAG AGC TAG AAA TAG CAA
ZPR1 gRNA2 R1	CCT CTA GGA GAT TCT CAT CGC AAT CAC TAC TTC GAC TCT AGC T
ZPR2 gRNA2 F2	GCG GAA GAT GAA ATT GAA CCG TTT TAG AGC TAG AAA TAG CAA
ZPR2 gRNA2 R1	GGT TCA ATT TCA TCT TCC GCC AAT CAC TAC TTC GAC TCT AGC T
ZPR3 gRNA2 F2	TTG TAG CAA GAA AGC AGA AAG TTT TAG AGC TAG AAA TAG CAA
ZPR3 gRNA2 R1	TTT CTG CTT TCT TGC TAC AAC AAT CAC TAC TTC GAC TCT AGC T
ZPR4 gRNA2 F2	TCG AAA ACC AAG AAC TCT AGG TTT TAG AGC TAG AAA TAG CAA
ZPR4 gRNA2 R1	CTA GAG TTC TTG GTT TTC GAC AAT CAC TAC TTC GAC TCT AGC T
ZPR4 gRNA3 F2	AAC TCT AGT GGA TCA AAT CAG TTT TAG AGC TAG AAA TAG CAA
ZPR4 gRNA3 R1	TGA TTT GAT CCA CTA GAG TTC AAT CAC TAC TTC GAC TCT AGC T
ZPR2 gRNA3 F2	AAG ATT ACT GAA GGA ACA GAG TTT TAG AGC TAG AAA TAG CAA
ZPR2 gRNA3 R1	TCT GTT CCT TCA GTA ATC TTC AAT CAC TAC TTC GAC TCT AGC T
ZPR2 gRNA4 F2	ACA GAG CAT TGT TTT CAT GGG TTT TAG AGC TAG AAA TAG CAA
ZPR2 gRNA4 R1	CCA TGA AAA CAA TGC TCT GTC AAT CAC TAC TTC GAC TCT AGC T
ZPR3 gRNA3 F2	TGA AAG AGA ACG AGA GAC TAG TTT TAG AGC TAG AAA TAG CAA
ZPR3 gRNA3 R1	TAG TCT CTC GTT CTC TTT CAC AAT CAC TAC TTC GAC TCT AGC T
ZPR3 gRNA4 F2	AAC AAA TCA AGC TCT GCT TCG TTT TAG AGC TAG AAA TAG CAA
ZPR3 gRNA4 R1	GAA GCA GAG CTT GAT TTG TTC AAT CAC TAC TTC GAC TCT AGC T

### Sheet: Sup. table 7
Sup. Table 7 - Primers used for recombineering
Recomb ZPR1F	AAACTCTCTTCTCTCTGCTTCAGACCAAAAAACTCTCCTCTGTCCATAAA GGTTCGAAATCGATAAGC
Recomb ZPR1R	GAAAGAAGAATATGATGATCTTAGTGATTGGTGATGATGGTAAGATTTTA ATCTCATTAAAGCAGGACTCT
Recomb ZPR2F	TTGCTCTGCTTCACCCAAAATACTCCCCTGTTTCAACCTCCTTGCTTCAG GGT TCG AAA TCG ATA AGC
Recomb ZPR2RNew	AAGGAAAGAAGAAGACGAGAAGAATCAATAAACAAAGTTCACGAAGATCA ATC TCA TTA AAG CAG GAC TCT
Recomb ZPR3F	ACAATGGATCAAACAATGACAACAAATCAAGCTCTGCTTCTGGACAATCT GGT TCG AAA TCG ATA AGC
Recomb ZPR3R	TACGTACGGATTCGAGATCTCTTGCTCTAACGTATTCTTGATTTAAATCA ATC TCA TTA AAG CAG GAC TCT
Recomb ZPR4F	GAAACAACAACAACAACAACAACCTCTCTTCATCAAGCTCTGCTTCTGGA GGTTCGAAATCGATAAGC
Recomb ZPR4R	ATTATCCGAATCCAAGTCTTGTCCTAAAGAGTTTTGTTGCATCAGGATTAT ATCTCATTAAAGCAGGACTCT
